# Coupling transcriptomics and behaviour to unveil the olfactory system of *Spodoptera exigua* larvae

**DOI:** 10.1101/2020.05.22.110155

**Authors:** Angel Llopis-Giménez, Tamara Carrasco-Oltra, Emmanuelle Jacquin-Joly, Salvador Herrero, Cristina M. Crava

**Author notes:** Correspondence to: Salvador Herrero, Universitat de València. Department of Genetics, Dr Moliner 50, 46100 Burjassot, Spain, Cristina Crava, Universitat de València. Department of Genetics, Dr Moliner 50, 46100 Burjassot, Spain.

## Abstract

Chemoreception in insects is crucial for many aspects related to food seeking, enemy avoidance, and reproduction. Different families of receptors and binding proteins interact with chemical stimuli, including odorant receptors (ORs), ionotropic receptors (IRs), gustatory receptors (GRs), odorant binding proteins (OBPs) and chemosensory proteins (CSPs). In this work, we describe the chemosensory-related gene repertoire of the worldwide spread pest *Spodoptera exigua* (Lepidoptera: Noctuide) focusing on the transcripts expressed in larvae, which feed on many horticultural crops producing yield losses. A comprehensive *de novo* assembly that includes reads from chemosensory organs of larvae and adults, and other larval tissues, enabled us to annotate 200 candidate chemosensory-related genes encoding 63 ORs, 28 IRs, 38 GRs, 48 OBPs and 23 CSPs. Of them, 51 transcripts are new annotations. RNA-seq and reverse transcription PCR analyses show that 50 ORs are expressed in larval heads, and 15 OBPs are larva-specific. To identify candidate ecologically-relevant odours for *S. exigua* larvae, we set up behavioural experiments with different volatile organic compounds (VOCs). 1-hexanol triggers attraction at the three timepoints tested and linalool repels larvae at any timepoints. Other five VOCs elicit behavioural response at single timepoint. Lastly, we tested if pre-exposure to single VOCs influence the expression patterns of selected ORs and pheromone binding proteins (PBPs), showing a massive and general up-regulation of some ORs after 24h exposure. This work sets the basis for the study of chemosensation in *S. exigua* larvae, boosting further studies aimed to characterize chemosensory-related genes that underlie ecologically-relevant behaviours of larval stage.
