## Supplementary Table 1 for "Coupling transcriptomics and behaviour to unveil the olfactory system of *Spodoptera exigua* larvae"

### Sheet: Hoja1
Supplementary Table 1. Sequence of primers used for RT-qPCR.
Unigene	Primer	Primer (5'-3')
ATPsynthase subunit C	Forward	TCCTGCTGTTGTTCGCTTTC
	Reverse	CCACACATTCGATTCCATGGC
SexiORCO	Forward	GAAAGCCTGGTACCCATTCA
	Reverse	CCAGCGAAGCACTAAGTTCC
SexiOR1	Forward	GTATGATGACGCAACGATGG
	Reverse	CGAAGCTCTCGAACATTTCC
SexiOR3	Forward	ACGCTGGTTACCTCTGCTGT
	Reverse	TAACGTTGAGTCGGTTGCTG
SexiOR4	Forward	TGGGCACAGCAATATACCAG
	Reverse	AACCACCAGCTGTCATTTCC
SexiOR5	Forward	TACATGTGGTTGGGAGATGC
	Reverse	TAGGGCGTCCAAGCATAAAG
SexiOR6	Forward	TGTGTTAAGGGCATCACTGC
	Reverse	AGAGGCGATGATACGCAAAG
SexiOR7	Forward	ATTGGCCAGTTGCGTACTTC
	Reverse	ATAATCAGCGGCAGCCATAG
SexiOR8	Forward	TGCCTGCAGAAATGGGTTAC
	Reverse	TCCATAAGACGAGAGCCAAG
SexiOR9	Forward	TGGCGCAGTTATTTTCATTG
	Reverse	CCTCAGTGCTTGGTGTGAGA
SexiOR10	Forward	CTTGTACGTTGTGGGCAATG
	Reverse	TCAATGGGGTTACTGGCATC
SexiOR11	Forward	ATGCTCTCAATAGCGGCTTG
	Reverse	AGTTATCGAAGGACGCGAAG
SexiOR12	Forward	TGGTTGAACATGGACCTGAG
	Reverse	AAACTCAGGGTGATGCAAGG
SexiOR13	Forward	TTTCCTTGATACCGGGTACG
	Reverse	ATGACCCAACTCGAAAGACG
SexiOR14	Forward	ATTCCTAGGTCTGGGCTGGT
	Reverse	GGGTGAGGTTATGGGTGATG
SexiOR15	Forward	ACGCAAGCGAAGGTCTAATC
	Reverse	TGGTCGGGATATTCGTTCTC
SexiOR16	Forward	ATGGTCTACCATGGGAATGC
	Reverse	ACACCCAGCGCCTTTATATG
SexiOR17	Forward	CTGCGTGCTGTGGATAGTGT
	Reverse	CGATCGCCACTAAATTGGTT
SexiOR18	Forward	GGAGATCAAAACGACCATCC
	Reverse	TCTCTTCAGGGCAGTTTTCC
SexiOR19	Forward	ACGGCTCAATATACGGCAAC
	Reverse	ACGCACCACCAGTAAAAAGG
SexiOR20	Forward	TTGGTCGAGAGAGCAAACAG
	Reverse	CGTTACGTAGCAAAGCGAAG
SexiOR22	Forward	ATCGGCGTACACACAAACAA
	Reverse	TCTGGTGGTGTTTTCATCCA
SexiOR23	Forward	ATTGCTGTGGGAATGGTCTC
	Reverse	TACTGCCTCCAACTTCTTCG
SexiOR24	Forward	TATCCAGCGTGAACGTCATC
	Reverse	CCAAAGCCTTGGCTAGTTTC
SexiOR25	Forward	TTGAAGGAGTGCCGAGAAAC
	Reverse	TGACCCAGCAGTGCTTTATG
SexiOR26	Forward	TCACATCCATAGCGAAGCAG
	Reverse	TGTACAACGGGTCATTCAGC
SexiOR27a	Forward	GCTTTTAGTTTGGCGTCAGC
	Reverse	ATGCCCATCCAAGCTATCTG
SexiOR27b	Forward	TCTCATAATGTCGGGGAACG
	Reverse	TGGTCAGCGAGTTGTGAAAG
SexiOR28	Forward	GTGGAACGAGGTGGCATAC
	Reverse	AATCCGTGTGTCGTCACGTA
SexiOR29	Forward	GTGTTCGCTCATGCTTTGTG
	Reverse	TTGCTGTGCCAACAGAAGAC
SexiOR30	Forward	AGGATCCCTTTGGGCATTAC
	Reverse	TTAGGATCCCGTAGGATTGG
SexiOR31	Forward	GAGTCGATATTTGGCGAAGC
	Reverse	AACTGGGCTAACATGCAACC
SexiOR32	Forward	ATTTGTCTGCTGCTGGTGTG
	Reverse	TCATGGCGAAACAGAGATCC
SexiOR33	Forward	GCCTTACTGGCAAATGATCG
	Reverse	CCACATAAAGAACCCCAACG
SexiOR34	Forward	TGCTGCTGTCCTGATTTCTG
	Reverse	TGATCAGCATCGAAGGTCTG
SexiOR35	Forward	GCTGGGGAAGTATTTGAACG
	Reverse	TCTGCAGCATCAGCAATACC
SexiOR36	Forward	GCAGGTTTCCATGGACTGTT
	Reverse	GTCATGGTCTTCTGGGCATT
SexiOR37	Forward	TGATGACCAGCATCAAGGAG
	Reverse	CACGCAATCATCTGCTTCTC
SexiOR38	Forward	AAGCTTGCCGAAACCTAACC
	Reverse	TCCAGAATGAGAGCATGGTG
SexiOR39	Forward	TTGGCGCTGTTACAAGACTG
	Reverse	AAGCAACTTCACTGGTGCTC
SexiOR40a	Forward	GTGATTATGGCGAGCGTTTG
	Reverse	TCATACAGCACGGTTTCTGC
SexiOR40b	Forward	TCATGCTGTGCGCTATTAGG
	Reverse	TGTAGCAGCTTTCTGGCTTG
SexiOR41	Forward	CGTTCAAATCTGAGCCAGTG
	Reverse	AATCTGGCTTCGGGGTTATC
SexiOR42	Forward	TTCACAACTGACCACGGAAG
	Reverse	ACAACACGTCGTTGCTATGC
SexiOR43	Forward	ATCAACGCTTCCCAAAGACC
	Reverse	CGTTGAGAACAGCGAAGATG
SexiOR44	Forward	GCCGAAAAACATCAGCTACC
	Reverse	AGGAATGCTGCAATGAGGAG
SexiOR45	Forward	TCTCACCGGTAATGTTCGTG
	Reverse	TAGCGATGTCGTCGTGAATC
SexiOR46	Forward	ATCTCCCTCTTCGTGAATGC
	Reverse	CAAAATTCTCCCACCCACAG
SexiOR47	Forward	CATTCTGCATGCGTCGTATC
	Reverse	CGCAGACAGATGCAATGAAC
SexiOR48	Forward	GAATGGTACAACGCTGCCTAC
	Reverse	CCATGCAAATGTACCGAGTG
SexiOR50	Forward	CCCACAGCAACTTTTCCTTG
	Reverse	TAATATCCGTCGCGTCCTTC
SexiOR51	Forward	ATTCACGAAGCTGACTGTCG
	Reverse	TTGAGATTGGCTCAGCAGTG
SexiOR52	Forward	AAACTACGGCAGATCGCTTG
	Reverse	AGCCGACCAGCACATTAAAC
SexiOR53	Forward	TGGCATAGCAACGAAGTGAC
	Reverse	TGCTCTTCCACCAATCACTG
SexiOR54	Forward	GTTGATGCTTTGTGGTGTGC
	Reverse	AAAGTTGGCGACAAGGTAGG
SexiOR55	Forward	ATCTTCTGGCAGCCATCATC
	Reverse	TAGGGAATCGCACTCCAAAC
SexiOR56	Forward	TTGGCCTCAGAAAGAACTGG
	Reverse	AAATTGGCAGCCACTAGCAG
SexiOR57	Forward	GCTTGGCACTCGTATAATGG
	Reverse	TCCGCCAGTAATGGAAAGAG
SexiOR58	Forward	TGGCATACCCTCACATTCTG
	Reverse	ATTCGCCCACAACTGTTACC
SexiOR61	Forward	ATGCGGGTGTTCCTTTACTG
	Reverse	ACTGCAGTCGCTACAGATTCAC
SexiOR63	Forward	ATATTTGCCGACCACTCCTG
	Reverse	GCGTAGAAGTGTCCCAGCTC
SexiOR65	Forward	TCACAAACGTGGCTTCTCTG
	Reverse	GGGCATCTGATAATCCTTCG
SexiOR69	Forward	TGGGCACAGTAAAGACATGG
	Reverse	TTATCGCATCCGTCTTCTCC
SexiOR70	Forward	CGCTATCCGGACAATTCTTG
	Reverse	TCACTTTGACATCGCTCTCG
SexiPBP1	Forward	ATGACGAGGTTGCCAAGAAG
	Reverse	TGAGCTCGTGAATCTTGGTG
SexiPBP2	Forward	CGTCGCAAGATGTCATGAAG
	Reverse	AGCCTTCCTTCCAGAAGTTG
SexiPBP3	Forward	ACGAGCGTGATGATGATGAG
	Reverse	TCACAATGACCTCGACCTTG
SexiPBP4	Forward	CGCTCTGGTCTGTGTTTTTG
	Reverse	TTGCACATCTCGAACAGGTC
SexiGOBP1	Forward	GCGTGATGACTTCAAGTTCG
	Reverse	TAAACTGCTCGGTGTTGTCG
SexiGOBP2	Forward	GAGTGCAGGGAAGAGTCAGG
	Reverse	AGGGAAGCCCTTGACGTAGT
SexiGR1	Forward	CCGAAACATGCACAGACAAC
	Reverse	ATTCGCTAAACGCTCTCTGC
SexiGR2	Forward	AGGGACGTGGAACAAGAATG
	Reverse	TAAGCGTTGCCAAGTGACTG
SexiGR3	Forward	CCCTGTTTAAAAGCCTGCTG
	Reverse	GCGCATCTTCTTCATCATCC
