## Supplementary Table 2 for "Coupling transcriptomics and behaviour to unveil the olfactory system of *Spodoptera exigua* larvae"

### Sheet: ORs
Supplementary Table 2. Comparison of the candidate chemosensory-related genes annotated in this study with previous annotations from different Spodoptera exigua transcriptomes.
			S. exigua		S. frugiperda
Gene	Size (aa)	Complete	Du et al., 2018	Zhang et al., 2018	Gouin et al., 2017
SexiORCO	474	Yes	Orco	Orco	ORco
SexiOR1	427	No	OR2	OR24	OR1
SexiOR3	413	No	OR15	OR3	OR3
SexiOR4	387	Yes	OR45	OR51	OR4
SexiOR5	398	Yes	OR48	OR49	OR5
SexiOR6	433	Yes	OR6	OR6	OR6
SexiOR7	386	No	OR22	OR26	OR7
SexiOR8	247	No	-	OR42	OR8
SexiOR9	397	No	OR28	OR9	OR9
SexiOR10	392	Yes	OR43	OR5,OR41	OR10
SexiOR11	436	Yes	OR11	OR11	OR11
SexiOR12	408	Yes	OR21	OR48	OR12
SexiOR13	435	Yes	OR13	OR13	OR13
SexiOR14	443	Yes	OR3	OR7	OR14
SexiOR15	390	Yes	OR44	OR19	OR15
SexiOR16	433	Yes	OR16	OR16	OR16
SexiOR17	392	No	OR38	OR27	OR17
SexiOR18	399	Yes	OR34	OR62	OR18
SexiOR19	402	Yes	OR30	OR28	OR19
SexiOR20	401	No	OR41	OR43	OR20
SexiOR22	423	No	OR4	OR61	OR22
SexiOR23	423	Yes	OR8	OR50	OR23
SexiOR24	299	No	OR10	OR44	OR24
SexiOR25	416	Yes	OR12	OR2	OR25
SexiOR26	351	Yes	OR39	OR60	OR26
SexiOR27a	430	Yes	OR5	OR36	OR27
SexiOR27b	404	Yes	-	-	OR27
SexiOR28	454	Yes	OR1	OR31	OR28
SexiOR29	363	No	OR36	OR29	OR29
SexiOR30	396	Yes	OR32	OR20	OR30
SexiOR31	401	No	OR31	OR4	OR31
SexiOR32	386	Yes	OR46	OR22	OR32
SexiOR33	408	No	OR24	OR35	OR33
SexiOR34	410	No	OR23	OR55	OR34
SexiOR35	409	Yes	OR20	OR33	OR35
SexiOR36	419	Yes	OR9	OR21	OR36
SexiOR37	403	Yes	OR26	OR30	OR37
SexiOR38	391	Yes	OR49	OR46	OR38
SexiOR39	419	Yes	-	OR12,OR63	OR39
SexiOR40a	379	No	-	OR45	OR40
SexiOR40b	412	Yes	OR50	OR34	-
SexiOR40c	409	Yes	OR40	OR17	-
SexiOR41	394	Yes	OR19	OR14	OR41
SexiOR42	402	Yes	OR29	OR32	OR42
SexiOR43	380	Yes	OR47	OR47	OR43
SexiOR44	393	Yes	-	OR52	OR44
SexiOR45	394	Yes	OR42	OR58	OR45
SexiOR46	387	Yes	-	-	OR46
SexiOR47	399	Yes	OR33	OR15,OR38	OR47
SexiOR48	412	Yes	OR18	OR39	OR48
SexiOR50	397	Yes	OR37	OR57	OR50
SexiOR51	403	Yes	OR27	OR10	OR51
SexiOR52	388	Yes	OR35	OR54	OR52
SexiOR53	405	Yes	OR25	OR1	OR53
SexiOR54	146	No	-	-	OR54
SexiOR55	415	Yes	OR14	OR23	OR55
SexiOR56	433	Yes	-	-	OR56
SexiOR57	397	Yes	OR17	OR53	OR57
SexiOR58	312	No	OR7	OR37	OR58
SexiOR61	104	No	-	OR18	OR61
SexiOR63	318	No	-	OR25	OR63
SexiOR65	370	Yes	-	OR40	OR65
SexiOR69	381	No	-	-	OR69

### Sheet: IRs
Supplementary Table 2. Comparison of the candidate chemosensory-related genes annotated in this study with previous annotations from different Spodoptera exigua transcriptomes.
			S. exigua		S. frugiperda
Gene	Size (aa)	Complete	Du et al., 2018	Zhang et al., 2018	Gouin et al., 2017
SexiIR1	365	No	IR1	IR6	IR1
SexiIR2	654	Yes	IR1.1	IR5	IR2
SexiIR7d.2	600	Yes	-	-	IR7d.2
SexiIR7d.3	220	No	-	IR8	IR7d.3
SexiIR7d.4	595	Yes	IR7d2	IR18	IR7d.4
SexiIR8a	733	No	IR8a	IR3	IR8a
SexiIR21a	551	No	IR21a	IR10	IR21a
SexiIR25a	919	Yes	IR25a	IR15	IR25a
SexiIR31a	611	Yes	-	IR16	IR31a
SexiIR40a	713	Yes	IR40a	IR22	IR40a
SexiIR41a	566	No	IR41a	IR9	IR41a
SexiIR60a	662	Yes	IR60a	IR12	IR60a
SexiIR64a	602	Yes	IR64a	IR14	IR64a
SexiIR68a	687	Yes	IR68a	IR1	IR68a
SexiIR75d	554	No	IR75d	IR20	IR75d
SexiIR75p.1	344	No	IR75p	IR13	IR75p.1
SexiIR75p.2	434	No	IR75p.2	-	IR75p.2
SexiIR75p.3	224	No	IR75p.1	IR19	IR75p.3
SexiIR75q.1	562	No	IR75q.1	IR17	IR75q.1
SexiIR75q.2	631	Yes	IR75q.2	IR11	IR75q.2
SexiIR76b	611	Yes	IR76b	IR2	IR76b
SexiIR87a	643	Yes	IR87a	IR7	IR87a
SexiIR93a	902	Yes	IR93a	IR4	IR93a
SexiIR100a	619	Yes	-	-	IR100a
SexiIR100b	612	No	-	-	IR100b
SexiIR100c	141	No	-	-	IR100c
SexiIR100e	351	No	-	IR21	IR100e
SexiIR100i	258	No	-	-	IR100i

### Sheet: GRs
Supplementary Table 2. Comparison of the candidate chemosensory-related genes annotated in this study with previous annotations from different Spodoptera exigua transcriptomes.
			S. exigua		S. frugiperda
Gene	Size (aa)	Complete	Du et al., 2018	Zhang et al., 2018	Gouin et al., 2017
SexiGR1	465	Yes	-	GR13	GR1
SexiGR2	434	Yes	GR2	GR10	GR2
SexiGR3	475	Yes	GR3	GR25	GR3
SexiGR4	403	Yes	-	GR16,GR17	GR4
SexiGR6	452	Yes	GR6,GR7	GR12	GR6
SexiGR7	265	No	-	GR8	GR7
SexiGR8	434	Yes	-	-	GR8
SexiGR9	465	No	GR4	GR29	GR9
SexiGR10	182	No	-	-	GR10
SexiGR11	267	No	-	-	GR11
SexiGR12	430	Yes	-	GR30	GR12
SexiGR13	428	No	-	GR4	GR13
SexiGR14	477	Yes	GR5	GR27	GR14
SexiGR15	93	No	-	GR19	GR15
SexiGR20	376	No	-	GR7	GR20
SexiGR22	389	Yes	-	-	GR22
SexiGR47	196	No	-	-	GR47
SexiGR48	260	No	-	-	GR48
SexiGR49	141	No	-	GR2	GR49
SexiGR51	208	No	-	-	GR51
SexiGR66	333	No	-	-	GR66
SexiGR71	168	No	-	GR26	GR71
SexiGR72	136	No	-	-	GR72
SexiGR74	377	No	-	GR28	GR74
SexiGR75	77	No	-	-	GR75
SexiGR76	52	No	-	-	GR76
SexiGR85	236	No	-	-	GR85
SexiGR157	146	No	-	-	GR157
SexiGR161	145	No	-	-	GR161
SexiGR201	94	No	-	-	GR201
SexiGR210	254	No	-	-	GR210
SexiGR212a	369	No	-	-	GR212
SexiGR212b	405	Yes	-	GR5, GR9	GR212
SexiGR220	115	No	-	-	GR220
SexiGR224	88	No	-	-	GR224
SexiGR232	384	Yes	-	-	-
SexiGR233	167	No	-	-	-
SexiGR234	63	No	-	-	-

### Sheet: OBPs
Supplementary Table 2. Comparison of the candidate chemosensory-related genes annotated in this study with previous annotations from different Spodoptera exigua transcriptomes.
			S. exigua		S. frugiperda
Gene	Size (aa)	Complete	Du et al., 2018	Zhang et al., 2018	Gouin et al., 2017
SexiGOBP1	146	Yes	GOBP1	GOBP1	GOBP1
SexiGOBP2	163	Yes	GOBP2	GOBP2	GOBP2
SexiOBP1	187	Yes	OBP4	OBP18	OBP1
SexiOBP2	185	Yes	OBP36	OBP24	OBP2
SexiOBP3	129	No	OBP32	OBP2	OBP3
SexiOBP4	134	Yes	-	OBP9	OBP4
SexiOBP5	158	Yes	-	OBP7	OBP5
SexiOBP6	106	No	-	-	OBP6
SexiOBP7	139	No	OBP9	OBP8	OBP7
SexiOBP8	146	Yes	-	OBP-N2	OBP8
SexiOBP9	340	Yes	-	-	OBP9
SexiOBP10	245	Yes	OBP6	OBP11	OBP10
SexiOBP11	129	No	OBP18	OBP1	OBP11
SexiOBP13	217	Yes	OBP2	-	OBP13
SexiOBP14	143	Yes	-	OBP7.2	OBP14
SexiOBP15	146	Yes	OBP21	OBP12	OBP15
SexiOBP16	168	Yes	-	-	OBP16
SexiOBP17	142	No	OBP22	-	OBP17
SexiOBP18	140	Yes	OBP27	OBP5	OBP18
SexiOBP19	148	Yes	OBP17	ABP	OBP19
SexiOBP20	138	Yes	OBP38	OBP-N1	OBP20
SexiOBP21	154	Yes	-	-	OBP21
SexiOBP22	141	Yes	-	-	OBP22
SexiOBP23	146	Yes	-	-	OBP23
SexiOBP24	97	No	OBP39	OBP27	OBP24
SexiOBP25	148	Yes	-	-	OBP25
SexiOBP26	155	Yes	-	-	OBP26
SexiOBP27	154	Yes	-	-	OBP27
SexiOBP28	131	No	OBP25	-	OBP28
SexiOBP29	146	Yes	-	OBP4	OBP29
SexiOBP30	148	Yes	OBP14	-	OBP30
SexiOBP31	646	No	-	-	OBP31
SexiOBP32	148	Yes	OBP19	-	OBP32
SexiOBP33	152	Yes	-	-	OBP33
SexiOBP35	157	Yes	-	-	OBP35
SexiOBP36	149	Yes	-	OBP17	OBP36
SexiOBP39	186	No	OBP1	-	OBP39
SexiOBP40	145	No	-	-	OBP40
SexiOBP42	108	No	-	-	OBP42
SexiOBP43	126	No	OBP34	-	OBP43
SexiOBP44	150	No	OBP33	-	OBP44
SexiOBP45	157	Yes	OBP5	-	OBP45
SexiOBP46	137	No	-	-	-
SexiOBP47	179	No	-	-	-
SexiPBP1	165	Yes	PBP2	PBP1	PBP1
SexiPBP2	171	Yes	PBP1	PBP2	PBP2
SexiPBP3	165	Yes	PBP3	PBP3	PBP3
SexiPBP4	212	Yes	OBP3	-	PBP4

### Sheet: CSPs
Supplementary Table 2. Comparison of the candidate chemosensory-related genes annotated in this study with previous annotations from different Spodoptera exigua transcriptomes.
			S. exigua		S. frugiperda
Gene	Size (aa)	Complete	Du et al., 2018	Zhang et al., 2018	Gouin et al., 2017
SexiCSP1	129	Yes	CSP11	CSP7	CSP1
SexiCSP2	121	Yes	CSP25	-	CSP2
SexiCSP4	152	Yes	CSP4	CSP-N1	CSP4
SexiCSP5	129	Yes	CSP9	CSP1	CSP5
SexiCSP6	124	Yes	CSP19	CSP-N2	CSP6
SexiCSP7	108	Yes	CSP29	CSP20	CSP7
SexiCSP8	129	Yes	CSP12	CSP2	CSP8
SexiCSP9	127	Yes	CSP14	CSP3	CSP9
SexiCSP10	288	Yes	CSP1	CSP14	CSP10
SexiCSP11	112	Yes	-	-	CSP11
SexiCSP12	124	Yes	CSP20	CSP4	CSP12
SexiCSP13	123	Yes	-	-	CSP13
SexiCSP14	128	Yes	CSP2	CSP6	CSP14
SexiCSP15	132	Yes	CSP31	CSP5	CSP15
SexiCSP16	125	Yes	-	CSP19	CSP16
SexiCSP17	123	Yes	CSP23	CSP10	CSP17
SexiCSP18	123	Yes	CSP22	-	CSP18
SexiCSP19	124	Yes	-	CSP13, CSP-N4	CSP19
SexiCSP20	123	Yes	CSP21	CSP11	CSP20
SexiCSP21	126	Yes	CSP16	CSP12	CSP21
SexiCSP22	88	No	CSP30	CSP8	CSP22
SexiCSP23	89	No	-	-	-
SexiCSP24	129	Yes	-	-	-
