## Supplementary Table 3 for "Coupling transcriptomics and behaviour to unveil the olfactory system of *Spodoptera exigua* larvae"

### Sheet: Hoja1
Supplementary Table 3. Blastx best hit against nr database of misannotated chemosensory proteins (CSPs) and odorant binding protein (OBPs) from Du et al. (2018).
Sequence	Best blastp hit against nt database	Organism	Accession number	% identity	% query cover
CSP3	ejaculatory bulb-specific protein 3-like	Helicoverpa armigera	XP_021190482.1	99	100
CSP5	chemosensory protein 8	Monochamus alternatus	AIX97040.1	59	92
CSP6	ejaculatory bulb-specific protein 3-like	Contarinia nasturtii	XP_031618432.1	41	96
CSP7	chemosensory protein	Cylas formicarius	QFO46789.1	58	97
CSP8	ejaculatory bulb-specific protein 3	Bactrocera dorsalis	XP_011202324.1	54	92
CSP10	ejaculatory bulb-specific protein 3-like [Helicoverpa armigera]	Helicoverpa armigera	XP_021190466.1	99	100
CSP13	chemosensory protein	Helicoverpa assulta	ABB91378.1	98	100
CSP15	chemosensory protein	Helicoverpa armigera	AIW65099.1	100	100
CSP17	PREDICTED: ejaculatory bulb-specific protein 3	Drosophila busckii	XP_017836987.1	54	94
CSP18	hypothetical protein B5X24_HaOG200668	Helicoverpa armigera	PZC77872.1	97	99
CSP24	hypothetical protein B5V51_14025	Heliothis virescens	PCG73971.1	95	100
CSP26	putative odorant-binding protein A10	Melanaphis sacchari	XP_025208687.1	89	100
CSP27	chemosensory protein 9	Pieris rapae	QDW65475.1	34	98
CSP28	CSP7	Helicoverpa armigera	AEX07268.1	93	100
CSP32	CSP5	Helicoverpa armigera	AEB54579.1	99	100
OBP7	uncharacterized protein LOC110380618	Helicoverpa armigera	XP_021196320.1	99	100
OBP8	hypothetical protein B5X24_HaOG200804	Helicoverpa armigera	PZC74746.1	96	96
OBP10	odorant-binding protein 7	Helicoverpa assulta	AGA16511.1	97	100
OBP11	odorant-binding protein 9	Helicoverpa assulta	AGC92789.1	99	99
OBP12	odorant-binding protein 2	Cryptolaemus montrouzieri	ALW95359.1	80	100
OBP13	odorant-binding protein 3	Helicoverpa assulta	AGC92788.1	100	100
OBP15	odorant-binding protein, partial	Helicoverpa assulta	AEX07270.1	99	100
OBP16	odorant-binding protein, partial	Helicoverpa assulta	AEX07271.1	99	100
OBP20	odorant-binding protein 2	Cryptolaemus montrouzieri	ALW95359.1	64	98
OBP23	OBP2	Helicoverpa armigera	AEB54586.1	93	100
OBP24	odorant-binding protein 37	Helicoverpa assulta	ASA40075.1	100	100
OBP26	odorant binding protein 33, partial	Holotrichia parallela	AVM18959.1	85	97
OBP28	general odorant-binding protein 56a-like	Helicoverpa armigera	XP_021187261.1	99	100
OBP29	Odorant binding protein	Operophtera brumata	KOB70699.1	32	68
OBP30	odorant binding protein 37, partial	Holotrichia parallela	AVM18963.1	81	91
OBP31	odorant-binding protein 6	Dastarcus helophoroides	AIX97052.1	50	96
OBP35	PREDICTED: general odorant-binding protein 69a-like	Papilio machaon	XP_014362389.1	31	60
OBP37	general odorant-binding protein 19d-like	Helicoverpa armigera	XP_021194665.1	96	100
PBP4	pheromone binding protein	Helicoverpa assulta	AAW65077.1	100	100
